# Production and evaluation of fluorophore-doped polymer substrates to screen for plastic-degrading enzymes

**DOI:** 10.1101/2025.07.13.664576

**Authors:** Anton A. Stepnov, Brenna Norton-Baker, Esteban Lopez-Tavera, Ravindra R. Chowreddy, Vincent G. H. Eijsink, Gregg T. Beckham, Gustav Vaaje-Kolstad

**Affiliations:** Faculty of Chemistry, Biotechnology and Food Science, NMBU - Norwegian University of Life Sciences, Ås, 1433 Norway; Renewable Resources and Enabling Sciences Center, National Renewable Energy Laboratory, Golden, CO, 80401 USA; BOTTLE Consortium, Golden, CO, 80401 USA; Norner Research AS, Porsgrunn, NO-3920 Norway

## Abstract

Fast and sensitive analytical methods are the key to efficient screening of plastic-degrading enzymes. While liquid and gas chromatography with mass spectrometry detection offer great power, the cost of the equipment is high, and the methods may not be straightforward when studying crude environmental samples. Here, we present a streamlined and affordable approach to assess the enzymatic deconstruction of insoluble synthetic polymers by blending them with a fluorescent probe, rhodamine 6G, and we evaluate this screening method using poly(ethylene terephthalate) (PET) as a model material. Our results indicate that enzymatic depolymerization of the rhodamine-doped PET can be observed in a high-throughput fashion by following release of the fluorophore. The fluorescence data obtained during the hydrolysis of rhodamine-doped PET by 14 engineered PET hydrolases, produced with a robotic platform, correlated with the quantitative chromatographic analysis of PET degradation products. Remarkably, the use of the rhodamine-loaded PET substrate resulted in negligibly low background signals even when detecting PETase activity in crude cell lysates, suggesting suitability for screening of a wide variety of samples. Encouraged by these results, we next produced a selection of polyethylene- and nylon-based materials loaded with rhodamine 6G. While rapid leaching of fluorophore observed with nylon substrates limits the utility of the method for detecting nylonase activity, the rhodamine-loaded polyethylene showed promising performance in passive diffusion tests, indicating that this latter substrate may be used to screen for polyolefin-degrading enzymes.
