## Supplementary material for "Production and evaluation of fluorophore-doped polymer substrates to screen for plastic-degrading enzymes": Source data file: Fig1.xlsx

### Sheet: Fig 1B
	Replicate #	Mass [mg]
	1	25.3
	2	15.2
	3	17.1
	4	18.3
	5	14.8
	6	18.5
	7	16.2
	8	13.8
	9	16.5
	10	15
	11	17.07

### Sheet: Fig 1C
		#1	#2
	Material	Crystallinity [%]
	PET	32.8	33.8
	PET-R6G	5.4	4.1
