## Supplementary material for "Production and evaluation of fluorophore-doped polymer substrates to screen for plastic-degrading enzymes": Source data file: Fig2.xlsx

### Sheet: Fig 2A
		#1	#2	#3
	Rhodamine 6G [μg/mL]	Fluorescence [RFU]
	0	0.0191	0.0146	0.0112
	0.01	7.62	6.09	8.92
	0.1	119	170	217
	0.25	414	300	282
	0.5	1260	1230	1100
	1	1680	2120	3110
	2.5	4710	4830	5310
	5	7890	8320	8360
	8	9830	9500	9390
	10	10500	10500	10700
	15	11700	11500	11700
	17	11900	11900	11900
	4PL regression parameters
	Best-fit values
	Bottom	-14.68
	Top	13982
	IC50	3.953
	HillSlope	1.196
	logIC50	0.5969
	Span	13996

### Sheet: Fig 2B
		Fluorescence [RFU]
	Rhodamine 6G [μg/mL]	pH 6.0			pH 8.0
	0.1	188	200	195	175	187	191
	1	1540	1690	1690	1700	1790	1720
	10	10800	10600	11200	11100	11200	11200
	100	11600	11600	11500	11900	11800	11800
