## Supplementary material for "Production and evaluation of fluorophore-doped polymer substrates to screen for plastic-degrading enzymes": Source data file: Fig3.xlsx

### Sheet: Fig 3A
	Experiment 1								Experiment 2
		#1	#2	#3	#1	#2	#3			#1	#2	#3	#1	#2	#3
		Fluorescence [RFU]								Fluorescence [RFU]
	Reaction time [hours]	no enzyme			1 μM LCCICCG				Reaction time [hours]	no enzyme			1 μM LCCICCG
	1	0.0569	56.3	0.2	25.7	28.3	20.6		95.7833	0.0321	0.263	0.0232	0.96	1.32	1.1
	2	0.133	50	0.0786	52.5	53.5	43.2		122.783	0.168	0.751	0.187	1690	1770	1510
	3	0.126	42.1	0.119	76.4	78.6	53.7		142.167	0.246	1.29	0.425	2550	2710	2160
	4	0.181	46.2	0.245	103	98.4	82.4		166.367	0.323	2.45	0.602	3090	3130	2720
	9	0.268	36.7	0.294	283	279	230		214.383	0.483	2.56	0.699	3140	3580	3020
	22.6667	0.437	30.7	0.822	1010	974	739
	30	0.495	31.5	0.981	1320	1380	1280
	47.6	0.502	28.4	1.08	2360	2350	1810
	74.1667	1.03	33.5	1.75	3180	3050	2380
	94.7833	1.12	31.4	1.93	3150	2250	2200

### Sheet: Fig 3B
	Experiment 1								Experiment 2
		#1	#2	#3	#1	#2	#3			#1	#2	#3	#1	#2	#3
		Rhodamine 6G [µg/mL]								Rhodamine 6G [µg/mL]
	Reaction time [hours]	no enzyme			1 μM LCCICCG				Reaction time [hours]	no enzyme			1 μM LCCICCG
	1	0.127886	0.477836	0.128925	0.297574	0.313565	0.265717		95.7833	0.127706	0.129382	0.127641	0.134415	0.137	0.135421
	2	0.128439	0.441929	0.128044	0.45624	0.461941	0.402557		122.783	0.128693	0.132909	0.12883	7.57335	7.9126	6.81507
	3	0.128388	0.396122	0.128337	0.589351	0.601314	0.46308		142.167	0.129258	0.136785	0.130555	11.3243	12.0535	9.5919
	4	0.128787	0.420011	0.129251	0.731382	0.707196	0.621878		166.367	0.129816	0.145056	0.131834	13.8356	14.0276	12.0995
	9	0.129418	0.364241	0.129606	1.60694	1.58847	1.35949		214.383	0.130974	0.145835	0.132534	14.0758	16.2537	13.5016
	22.6667	0.130642	0.328191	0.133421	4.72969	4.57967	3.59535
	30	0.131061	0.333039	0.134566	6.02048	6.27091	5.85373
	47.6	0.131112	0.314177	0.135278	10.4728	10.4284	8.08282
	74.1667	0.134918	0.345102	0.140076	14.269	13.6444	10.5617
	94.7833	0.135565	0.332434	0.14136	14.124	9.98645	9.76689
