## Supplementary material for "Production and evaluation of fluorophore-doped polymer substrates to screen for plastic-degrading enzymes": Source data file: Fig4.xlsx

### Sheet: Fig 4A
		Total soluble aromatic products [mM]
	Replicate #	blank	LCC-ICCG	LCC-ICCG RIP	LCC-ICCG DAQI	LCC-ICCG I6M	LCC-A2	SfCut	Cut190*SS	CaPETaseM9	TfCut2	TfCut2S121P/D174S/D204P	TfCut2L32E/S113E/T237Q	DuraPETase	HotPETase	Z1-PETase
	#1	0.01	15.8	6.26	15.55	3.7	18.01	0	2.54	1.98	0.1	0.75	0	0.15	4.33	1.5
	#2	0.01	19.89	9.56	18.81	6.54	21.31	0	3.55	0.61	0.03	0.11	0	0.05	2.69	0.48
	#3	0.04	19.58	9.32	17.59	5.84	21.38	0	3.06	2.21	0.2	0.55	0.03	0.2	4.35	1.63

### Sheet: Fig 4B
		#1	#2	#3		#1	#2	#3
	Enzyme name	Total products [mM]				Fluorescence [RFU]
	SfCut	0	0	0		0	0	0		negative fluorescence values observed with SfCut reaction were set to zero
	Cut190*SS	2.5351	3.5512	3.06367		1133377	1059045	620498
	CaPETaseM9	1.98208	0.61449	2.20831		367305	404898	97429
	TfCut2	0.101548	0.0341962	0.201524		25267	6731	2974
	TfCut2_S121P_D174S_D204P	0.753236	0.113279	0.551419		128343	78641	9032
	TfCut2_L32E_S113E_T237Q	0	0	0.0344136		1028	552	11272
	DuraPETase	0.152634	0.0516044	0.20379		18034	18815	4020
	HotPETase	4.32809	2.69369	4.34814		1135876	966810	466729
	Z1-PETase	1.50267	0.482775	1.62992		267480	313605	78866
	Linear fit for the mean values
	Slope	256623
	Y-intercept	-28661
	X-intercept	0.1117
	1/slope	3.897e-06
	R squared	0.9495

### Sheet: Fig 4C
		#1	#2	#3		#1	#2	#3
	Enzyme name	Total products [mM] / 6				Fluorescence [RFU]
	LCC-ICCG	2.63325	3.31582	3.26335		1010572	883122	978147
	LCC-ICCG RIP	1.04254	1.59315	1.55297		325657	314460	259353
	LCC-ICCG_DAQI	2.59167	3.13421	2.93144		953891	1057840	966170
	LCCICCG_I6M	0.616604	1.08975	0.973554		292403	277001	205240
	LCC-A2	3.00089	3.55218	3.56252		1046680	878822	1000062
	Linear fit for the mean values
	Slope	337821
	Y-intercept	-88333
	X-intercept	0.2615
	1/slope	2.96e-06
	R squared	0.9554
