## Supplementary material for "Production and evaluation of fluorophore-doped polymer substrates to screen for plastic-degrading enzymes": Source data file: Fig5.xlsx

### Sheet: Fig 5A
		Fluorescence [RFU]
	Replicate	medium (-)	medium (+)	lysate (-)	lysate (+)	clarified lysate (-)	clarified lysate (+)
	#1	15.4	2540	20	3110	24.1	1760
	#2	16.3	2770	14.4	3230	42.9	1810
