## Supplementary material for "Production and evaluation of fluorophore-doped polymer substrates to screen for plastic-degrading enzymes": Source data file: Fig6.xlsx

### Sheet: Fig 6
		#1	#2	#3	#1	#2	#3	#1	#2	#3	#1	#2	#3
		OD600
	Time [hours]	0 μg/mL rhodamine 6G			1 μg/mL rhodamine 6G			10 μg/mL rhodamine 6G			100 μg/mL rhodamine 6G
	0	0.145	0.136	0.141	0.089	0.088	0.089	0.089	0.09	0.088	0.116	0.115	0.116
	0.2	0.086	0.085	0.084	0.084	0.083	0.086	0.086	0.087	0.086	0.112	0.112	0.112
	0.3	0.086	0.086	0.085	0.084	0.083	0.087	0.087	0.088	0.087	0.113	0.112	0.112
	0.5	0.088	0.088	0.087	0.087	0.085	0.089	0.09	0.09	0.089	0.115	0.115	0.114
	0.7	0.09	0.089	0.089	0.09	0.088	0.091	0.092	0.093	0.091	0.118	0.117	0.116
	0.8	0.091	0.091	0.091	0.092	0.091	0.094	0.095	0.095	0.093	0.119	0.119	0.118
	1	0.093	0.092	0.092	0.095	0.093	0.096	0.097	0.097	0.094	0.12	0.121	0.119
	1.2	0.094	0.094	0.094	0.097	0.095	0.098	0.098	0.099	0.096	0.123	0.122	0.121
	1.3	0.096	0.096	0.096	0.098	0.097	0.1	0.099	0.1	0.097	0.123	0.123	0.122
	1.5	0.097	0.097	0.098	0.1	0.099	0.102	0.101	0.102	0.098	0.124	0.124	0.123
	1.7	0.099	0.099	0.1	0.102	0.101	0.104	0.102	0.103	0.099	0.126	0.126	0.124
	1.8	0.102	0.102	0.103	0.105	0.103	0.106	0.104	0.105	0.101	0.126	0.126	0.125
	2	0.105	0.105	0.107	0.107	0.106	0.109	0.106	0.107	0.102	0.127	0.127	0.126
	2.2	0.108	0.109	0.111	0.11	0.11	0.112	0.108	0.109	0.104	0.129	0.128	0.127
	2.3	0.113	0.114	0.117	0.114	0.114	0.116	0.11	0.111	0.106	0.129	0.129	0.128
	2.5	0.12	0.122	0.125	0.119	0.12	0.121	0.113	0.114	0.109	0.13	0.13	0.129
	2.7	0.128	0.13	0.133	0.125	0.126	0.128	0.117	0.119	0.113	0.132	0.132	0.13
	2.8	0.139	0.141	0.144	0.134	0.135	0.136	0.121	0.124	0.117	0.133	0.133	0.132
	3	0.149	0.15	0.156	0.143	0.145	0.146	0.127	0.13	0.124	0.134	0.135	0.133
	3.2	0.16	0.16	0.168	0.154	0.156	0.158	0.136	0.139	0.132	0.138	0.138	0.137
	3.3	0.171	0.171	0.181	0.167	0.168	0.17	0.146	0.149	0.141	0.139	0.14	0.139
	3.5	0.181	0.183	0.192	0.18	0.18	0.182	0.157	0.161	0.152	0.143	0.144	0.143
	3.7	0.191	0.193	0.201	0.189	0.192	0.193	0.169	0.172	0.164	0.149	0.149	0.147
	3.8	0.202	0.203	0.212	0.201	0.202	0.203	0.18	0.184	0.176	0.152	0.155	0.153
	4	0.213	0.214	0.222	0.211	0.213	0.214	0.191	0.195	0.187	0.159	0.161	0.16
	4.2	0.221	0.222	0.231	0.22	0.223	0.224	0.202	0.206	0.198	0.168	0.17	0.168
	4.3	0.231	0.231	0.239	0.229	0.232	0.234	0.212	0.216	0.208	0.176	0.179	0.177
	4.5	0.239	0.238	0.247	0.237	0.24	0.242	0.221	0.226	0.218	0.187	0.191	0.189
	4.7	0.248	0.245	0.253	0.243	0.247	0.25	0.231	0.236	0.226	0.201	0.203	0.2
	4.8	0.255	0.252	0.259	0.249	0.253	0.258	0.238	0.244	0.234	0.211	0.213	0.21
	5	0.26	0.258	0.265	0.255	0.26	0.266	0.246	0.252	0.241	0.219	0.221	0.218
	5.2	0.265	0.263	0.27	0.261	0.266	0.272	0.253	0.26	0.249	0.229	0.228	0.226
	5.3	0.271	0.268	0.275	0.266	0.269	0.276	0.261	0.267	0.257	0.233	0.234	0.232
	5.5	0.276	0.272	0.279	0.27	0.273	0.28	0.266	0.273	0.262	0.24	0.24	0.239
	5.7	0.28	0.276	0.283	0.273	0.277	0.286	0.272	0.279	0.268	0.247	0.246	0.244
	5.8	0.287	0.281	0.288	0.276	0.279	0.289	0.276	0.283	0.272	0.25	0.25	0.248
	6	0.292	0.286	0.292	0.28	0.283	0.294	0.28	0.287	0.275	0.254	0.255	0.253
	6.2	0.294	0.29	0.296	0.284	0.287	0.298	0.284	0.291	0.279	0.261	0.26	0.258
	6.3	0.297	0.294	0.3	0.287	0.289	0.301	0.289	0.296	0.283	0.265	0.265	0.263
	6.5	0.301	0.296	0.303	0.289	0.291	0.304	0.294	0.3	0.288	0.269	0.27	0.269
	6.7	0.304	0.298	0.306	0.292	0.294	0.308	0.298	0.304	0.293	0.278	0.277	0.274
	6.8	0.306	0.302	0.309	0.294	0.295	0.311	0.301	0.308	0.294	0.281	0.282	0.279
	7	0.309	0.304	0.312	0.296	0.297	0.314	0.304	0.311	0.298	0.286	0.286	0.284
	7.2	0.312	0.307	0.315	0.298	0.299	0.318	0.307	0.314	0.301	0.293	0.291	0.288
	7.3	0.314	0.31	0.318	0.3	0.3	0.319	0.31	0.317	0.304	0.294	0.294	0.292
	7.5	0.317	0.311	0.321	0.302	0.301	0.322	0.313	0.32	0.307	0.298	0.298	0.296
	7.7	0.32	0.314	0.324	0.303	0.303	0.325	0.317	0.324	0.31	0.304	0.302	0.3
	7.8	0.323	0.317	0.327	0.306	0.305	0.328	0.319	0.327	0.313	0.305	0.306	0.303
	8	0.327	0.32	0.33	0.307	0.305	0.331	0.323	0.33	0.316	0.309	0.309	0.307
	8.2	0.329	0.322	0.333	0.309	0.307	0.334	0.326	0.332	0.319	0.316	0.314	0.312
	8.3	0.333	0.325	0.337	0.311	0.308	0.337	0.328	0.335	0.323	0.316	0.317	0.315
	8.5	0.337	0.328	0.34	0.312	0.309	0.34	0.332	0.338	0.326	0.318	0.319	0.318
	8.7	0.338	0.33	0.343	0.314	0.311	0.344	0.335	0.341	0.329	0.325	0.323	0.32
	8.8	0.344	0.334	0.347	0.315	0.312	0.347	0.338	0.345	0.332	0.325	0.325	0.324
	9	0.347	0.337	0.35	0.317	0.314	0.35	0.341	0.348	0.335	0.328	0.328	0.326
	9.2	0.35	0.34	0.353	0.319	0.318	0.354	0.345	0.352	0.339	0.333	0.332	0.33
	9.3	0.355	0.343	0.355	0.32	0.32	0.356	0.348	0.354	0.342	0.333	0.333	0.333
	9.5	0.359	0.347	0.359	0.321	0.324	0.36	0.351	0.357	0.346	0.336	0.338	0.336
	9.7	0.362	0.349	0.362	0.324	0.328	0.363	0.356	0.361	0.349	0.341	0.341	0.339
	9.8	0.366	0.353	0.366	0.324	0.331	0.366	0.359	0.364	0.353	0.341	0.343	0.341
	10	0.37	0.355	0.369	0.325	0.335	0.37	0.363	0.366	0.356	0.344	0.346	0.345
	10.2	0.372	0.359	0.371	0.327	0.338	0.373	0.366	0.37	0.359	0.349	0.35	0.348
	10.3	0.378	0.362	0.375	0.328	0.342	0.376	0.369	0.373	0.363	0.349	0.351	0.35
	10.5	0.38	0.366	0.378	0.329	0.346	0.379	0.371	0.377	0.367	0.351	0.355	0.353
	10.7	0.383	0.368	0.38	0.331	0.35	0.383	0.376	0.38	0.37	0.357	0.359	0.357
	10.8	0.387	0.372	0.383	0.331	0.353	0.386	0.378	0.382	0.374	0.357	0.36	0.359
	11	0.391	0.374	0.386	0.332	0.357	0.389	0.381	0.385	0.377	0.359	0.363	0.362
	11.2	0.393	0.378	0.389	0.334	0.36	0.392	0.385	0.389	0.381	0.365	0.367	0.366
	11.3	0.397	0.38	0.392	0.335	0.364	0.395	0.388	0.392	0.383	0.364	0.368	0.367
	11.5	0.4	0.383	0.394	0.336	0.367	0.398	0.39	0.395	0.386	0.367	0.372	0.371
	11.7	0.402	0.385	0.396	0.337	0.371	0.401	0.393	0.398	0.39	0.373	0.376	0.373
	11.8	0.405	0.389	0.399	0.337	0.374	0.404	0.395	0.4	0.394	0.372	0.377	0.376
	12	0.408	0.392	0.402	0.338	0.378	0.407	0.398	0.403	0.396	0.375	0.38	0.378
	12.2	0.411	0.394	0.403	0.339	0.381	0.41	0.402	0.406	0.399	0.382	0.384	0.382
	12.3	0.414	0.397	0.407	0.34	0.384	0.411	0.404	0.408	0.402	0.381	0.386	0.384
	12.5	0.417	0.399	0.409	0.341	0.388	0.414	0.407	0.412	0.406	0.384	0.389	0.388
	12.7	0.42	0.401	0.411	0.342	0.391	0.418	0.41	0.414	0.408	0.39	0.393	0.391
	12.8	0.423	0.405	0.414	0.342	0.394	0.42	0.412	0.416	0.411	0.389	0.395	0.393
	13	0.427	0.408	0.416	0.343	0.397	0.422	0.414	0.418	0.413	0.392	0.397	0.396
	13.2	0.431	0.411	0.419	0.344	0.401	0.426	0.417	0.422	0.416	0.399	0.401	0.399
	13.3	0.435	0.413	0.421	0.344	0.404	0.428	0.42	0.424	0.419	0.398	0.402	0.4
	13.5	0.438	0.417	0.424	0.345	0.406	0.431	0.422	0.426	0.421	0.4	0.406	0.403
	13.7	0.442	0.421	0.426	0.346	0.41	0.434	0.425	0.429	0.424	0.407	0.408	0.406
	13.8	0.444	0.425	0.429	0.346	0.412	0.436	0.427	0.431	0.427	0.406	0.411	0.408
	14	0.448	0.428	0.432	0.347	0.415	0.439	0.429	0.433	0.43	0.409	0.414	0.411
	14.2	0.45	0.431	0.434	0.348	0.419	0.442	0.432	0.436	0.431	0.416	0.417	0.414
	14.3	0.451	0.434	0.437	0.348	0.421	0.443	0.435	0.439	0.435	0.414	0.419	0.417
	14.5	0.453	0.436	0.441	0.348	0.424	0.446	0.437	0.441	0.438	0.416	0.422	0.419
	14.7	0.456	0.438	0.443	0.349	0.427	0.45	0.44	0.444	0.441	0.423	0.425	0.422
	14.8	0.457	0.438	0.446	0.348	0.43	0.452	0.443	0.446	0.444	0.422	0.426	0.424
	15	0.459	0.44	0.448	0.35	0.433	0.455	0.444	0.448	0.447	0.424	0.428	0.426
	15.2	0.46	0.441	0.449	0.35	0.436	0.458	0.448	0.451	0.449	0.43	0.432	0.43
	15.3	0.461	0.443	0.45	0.35	0.439	0.46	0.448	0.452	0.451	0.429	0.434	0.431
	15.5	0.464	0.442	0.452	0.351	0.442	0.462	0.451	0.455	0.452	0.433	0.435	0.434
	15.7	0.464	0.443	0.452	0.351	0.445	0.465	0.453	0.458	0.453	0.438	0.44	0.437
	15.8	0.466	0.444	0.454	0.351	0.448	0.465	0.453	0.459	0.454	0.437	0.441	0.439
	16	0.468	0.446	0.455	0.351	0.452	0.468	0.454	0.46	0.456	0.439	0.443	0.441
	16.2	0.469	0.445	0.456	0.352	0.454	0.47	0.456	0.462	0.458	0.446	0.447	0.445
	16.3	0.471	0.447	0.457	0.352	0.457	0.47	0.457	0.462	0.458	0.444	0.448	0.446
	16.5	0.473	0.448	0.458	0.352	0.459	0.472	0.457	0.463	0.459	0.447	0.451	0.449
	16.7	0.474	0.448	0.458	0.353	0.462	0.473	0.459	0.465	0.46	0.453	0.454	0.452
	16.8	0.475	0.45	0.46	0.353	0.463	0.474	0.459	0.465	0.46	0.452	0.456	0.454
	17	0.478	0.451	0.461	0.352	0.465	0.475	0.46	0.465	0.461	0.453	0.458	0.456
	17.2	0.478	0.452	0.463	0.353	0.467	0.476	0.461	0.467	0.461	0.46	0.46	0.459
	17.3	0.479	0.453	0.464	0.353	0.467	0.476	0.461	0.466	0.462	0.458	0.462	0.461
	17.5	0.481	0.455	0.465	0.353	0.468	0.476	0.461	0.468	0.462	0.461	0.464	0.463
	17.7	0.482	0.455	0.467	0.353	0.47	0.478	0.464	0.469	0.463	0.467	0.468	0.466
	17.8	0.483	0.457	0.468	0.353	0.47	0.479	0.463	0.468	0.463	0.465	0.469	0.468
	18	0.485	0.458	0.47	0.353	0.471	0.48	0.464	0.469	0.464	0.467	0.471	0.47
	18.2	0.487	0.458	0.471	0.353	0.474	0.482	0.465	0.47	0.464	0.474	0.475	0.473
	18.3	0.488	0.46	0.472	0.353	0.476	0.483	0.466	0.47	0.465	0.472	0.475	0.474
	18.5	0.489	0.461	0.473	0.353	0.477	0.484	0.467	0.47	0.465	0.474	0.477	0.476
	18.7	0.49	0.462	0.475	0.353	0.479	0.486	0.469	0.472	0.466	0.48	0.481	0.479
	18.8	0.491	0.463	0.477	0.353	0.48	0.487	0.469	0.473	0.466	0.479	0.482	0.481
	19	0.492	0.465	0.478	0.353	0.482	0.488	0.469	0.473	0.467	0.481	0.485	0.483
	19.2	0.494	0.465	0.479	0.353	0.483	0.49	0.471	0.475	0.468	0.487	0.488	0.485
	19.3	0.495	0.467	0.48	0.353	0.484	0.491	0.471	0.474	0.469	0.487	0.489	0.486
	19.5	0.497	0.468	0.481	0.353	0.485	0.491	0.472	0.475	0.469	0.489	0.492	0.489
	19.7	0.497	0.468	0.482	0.353	0.487	0.493	0.473	0.478	0.47	0.495	0.495	0.492
	19.8	0.498	0.471	0.483	0.353	0.488	0.494	0.474	0.477	0.471	0.492	0.497	0.494
	20	0.499	0.471	0.485	0.352	0.489	0.495	0.475	0.478	0.471	0.494	0.498	0.497
	20.2	0.5	0.472	0.487	0.353	0.491	0.498	0.476	0.48	0.472	0.5	0.501	0.499
	20.3	0.501	0.473	0.487	0.352	0.492	0.498	0.477	0.48	0.472	0.497	0.501	0.5
	20.5	0.501	0.474	0.489	0.352	0.493	0.499	0.477	0.482	0.474	0.498	0.502	0.5
	20.7	0.503	0.474	0.49	0.352	0.494	0.501	0.479	0.482	0.474	0.504	0.505	0.503
	20.8	0.504	0.476	0.491	0.352	0.494	0.502	0.479	0.483	0.474	0.502	0.505	0.504
	21	0.505	0.477	0.492	0.352	0.496	0.503	0.481	0.484	0.476	0.503	0.508	0.506
	21.2	0.506	0.478	0.493	0.352	0.497	0.504	0.482	0.486	0.477	0.509	0.51	0.508
	21.3	0.506	0.479	0.494	0.352	0.497	0.505	0.482	0.485	0.477	0.506	0.51	0.509
	21.5	0.507	0.48	0.496	0.351	0.498	0.506	0.483	0.485	0.478	0.508	0.512	0.51
	21.7	0.508	0.48	0.496	0.351	0.5	0.508	0.485	0.488	0.479	0.514	0.515	0.513
	21.8	0.509	0.481	0.498	0.351	0.499	0.509	0.485	0.488	0.479	0.512	0.516	0.514
	22	0.51	0.482	0.499	0.351	0.5	0.51	0.486	0.489	0.48	0.514	0.517	0.516
	22.2	0.51	0.482	0.5	0.351	0.5	0.512	0.487	0.49	0.481	0.519	0.52	0.518
	22.3	0.511	0.484	0.501	0.35	0.5	0.512	0.487	0.49	0.482	0.516	0.521	0.519
	22.5	0.512	0.485	0.501	0.35	0.5	0.513	0.487	0.491	0.482	0.518	0.522	0.52
	22.7	0.513	0.485	0.502	0.35	0.502	0.515	0.489	0.493	0.483	0.524	0.525	0.523
	22.8	0.513	0.486	0.503	0.35	0.501	0.516	0.489	0.493	0.484	0.522	0.526	0.524
	23	0.514	0.487	0.505	0.35	0.502	0.516	0.49	0.494	0.484	0.523	0.527	0.526
	23.2	0.515	0.487	0.505	0.35	0.503	0.518	0.492	0.495	0.485	0.529	0.53	0.528
	23.3	0.515	0.488	0.506	0.349	0.503	0.518	0.492	0.495	0.486	0.526	0.531	0.529
	23.5	0.516	0.489	0.507	0.349	0.503	0.519	0.492	0.495	0.486	0.528	0.532	0.53
	23.7	0.517	0.49	0.507	0.35	0.505	0.52	0.494	0.497	0.487	0.534	0.535	0.533
	23.8	0.517	0.491	0.508	0.349	0.505	0.521	0.494	0.497	0.487	0.532	0.535	0.534
	24	0.518	0.491	0.51	0.349	0.507	0.522	0.495	0.498	0.488	0.533	0.538	0.536
