## Supplementary material for "Production and evaluation of fluorophore-doped polymer substrates to screen for plastic-degrading enzymes": Source data file: Fig7.xlsx

### Sheet: Fig 7
		#1	#2	#3	#1	#2	#3	#1	#2	#3	#1	#2	#3	#1	#2	#3
		Fluorescence [RFU]
	Time [hours]	no plastics			PET-R6G			PA6-R6G			PA66-R6G			HDPE-R6G
	1	0.000547	0.00338	0.00469	0.754	0.527	2.11	503	493	420	363	263	258	2.25	39.3	5.04
	2	0.0266	0.025	0.021	0.753	0.42	0.942	557	620	418	371	236	252	1.94	34.2	4.54
	4	0.0288	0.06	0.0485	0.797	0.746	1.11	898	943	753	595	380	380	2.09	43.8	5.39
	6.3	0.0346	-0.00104	0.068	0.581	0.875	1.72	1100	1210	967	728	498	498	1.67	48.4	5.79
	8	0.0405	0.0714	0.0142	1.34	1.25	2.45	1270	1360	1090	868	584	568	2.65	55.4	4.54
	23.8	0.05	0.0117	0.0474	2.89	3.52	5.13	2030	2290	1880	1720	1190	1110	4.35	66.7	12.3
