## Supplementary material for "Production and evaluation of fluorophore-doped polymer substrates to screen for plastic-degrading enzymes": Source data file: Fig8.xlsx

### Sheet: Fig 8A
		Fluorescence [RFU]
	Replicate	buffer blank	no enzyme	1 μM NylCK-TS
	#1	0.0418	54.8	100
	#2	0.0355	55.9	88.1
	#3	0.0606	49.7	69.7
	#4	0.0482	56.1	70.5
	#5	0.0288	79	58.2
	#6	0.0816	49.2	57.6

### Sheet: Fig 8B
		Fluorescence [RFU]
	Replicate	buffer blank	no enzyme	1 μM NylCK-TS
	#1	0.0418	163	175
	#2	0.0355	154	145
	#3	0.0606	187	147
	#4	0.0482	202	158
	#5	0.0288	223	95
	#6	0.0816	139	151

### Sheet: Fig 8C
		Fluorescence [RFU]
	Replicate	buffer blank	no enzyme	1 μM NylCK-TS
	#1	0.0418	253	189
	#2	0.0355	169	250
	#3	0.0606	271	205
	#4	0.0482	312	245
	#5	0.0288	243	196
	#6	0.0816	171	213
