## Supplementary material for "Production and evaluation of fluorophore-doped polymer substrates to screen for plastic-degrading enzymes": Source data file: FigS2.xlsx

### Sheet: Fig S2
		#1	#2	#3
	Rhodamine 6G [μg/mL]	Fluorescence [RFU]
	0	0.0191	0.0146	0.0112
	0.01	7.62	6.09	8.92
	0.1	119	170	217
	0.25	414	300	282
	0.5	1260	1230	1100
	1	1680	2120	3110
	2.5	4710	4830	5310
	5	7890	8320	8360
	8	9830	9500	9390
	10	10500	10500	10700
	15	11700	11500	11700
	17	11900	11900	11900
	50	12500	12400	12500
	80	12100	12000	12100
	100	11700	11700	11800
	150	11000	10900	10900
	170	10600	10600	10600
