## Supplementary material for "Production and evaluation of fluorophore-doped polymer substrates to screen for plastic-degrading enzymes": Source data file: FigS3.xlsx

### Sheet: Fig S3
		#1	#2	#3
	Rhodamine 6G [μg/mL]	Absorbance [AU]
	0	0.036	0.03	0.031
	0.1	0.04	0.039	0.038
	1	0.127	0.128	0.13
	10	0.934	0.949	0.958
	25	1.906	1.924	1.928
	50	2.426	2.424	2.425
	80	2.528	2.529	2.528
	100	2.578	2.579	2.577
	150	2.69	2.687	2.69
	170	2.729	2.733	2.731
