## Supplementary material for "Production and evaluation of fluorophore-doped polymer substrates to screen for plastic-degrading enzymes": Source data file: FigS4.xlsx

### Sheet: Fig S4
		#1	#2	#3	#1	#2	#3
		Reaction rate [AU/min]
	Rhodamine 6G [µg/mL]	no enzyme			0.1 μM LCCICCG
	0 μg/mL	0.01266	0.0106	0.00997998	0.43082	0.44662	0.51632
	10 μg/mL	0.01202	0.01344	0.0134	0.45384	0.44824	0.4686
	100 μg/mL	0.01424	0.01328	0.01552	0.44602	0.42132	0.43836
	1000 μg/mL	0.01104	0.02784	0.0258	0.28136	0.30326	0.30498
